# Genetic and environmental imprints on T cell receptor repertoires as predictors of graft-versus-host disease

**DOI:** 10.64898/2025.12.23.696252

**Authors:** Assya Trofimov, Zachary Montague, Magdalena L. Russell, Rachel Bender Ignacio, Terry Stevens-Ayers, Danniel Zamora, Marco Mielcarek, Michael J. Boeckh, Frederick Matsen, Armita Nourmohammad

## Abstract

Hematopoietic cell transplantation (HCT) as potentially curative treatment for patients with hematologic malignancies relies on T cells to mediate the potentially curative graft-versus-tumor (GVT) effect, which may be associated with graft-versus-host disease (GVHD), a potentially life-threatening complication. T cells recognize peptides presented by Human Leukocyte Antigen (HLA) molecules. It is commonly believed that matching HLA alleles between donors and recipients ensures similarity in their T cell receptor (TCR) repertoires, thereby reducing the risk of GVHD and graft rejection. However, TCR repertoires are shaped by multiple factors beyond HLA genetics, including sex, age, and immune history. The extent to which genetic variation and past infections influence TCR repertoire composition and GVHD risk remains unclear.

Here, we show that while HLA haplotypes contribute to broad TCR repertoire differences, recent viral infections significantly impact TCR composition and influence GVHD risk. Analyzing 401 patients who were uniformly transplanted from healthy HLA-identical sibling HCT donors, we introduced *HLA-TCR coherence*, a metric that quantifies the extent to which an individual’s TCR repertoire reflects their HLA haplotype. We find that higher TCR-HLA coherence is associated with greater HLA heterozygosity and an increased incidence of severe acute GVHD (grade 3-4) in transplant recipients. Furthermore, *in silico* identification of virus-associated TCRs (vaTCRs) using TCR sequencing and viral serology reveal specific vaTCRs predictive of either increased or decreased GVHD risk. These findings suggest that beyond HLA allele matching, donor-specific immune history and repertoire characteristics are critical determinants of GVHD risk. Thus, a more systematic integration of donor immune history may offer a complementary avenue for refining donor selection and potentially improving transplant outcomes.

**One Sentence Summary:** While genetics shape the potential of a donor’s T cell repertoire, factors like infections and HLA diversity influence its composition and impact on transplant outcomes, including GVHD risk.
