## Supplementary Tables for "Genetic and environmental imprints on T cell receptor repertoires as predictors of graft-versus-host disease"

### Sheet: Supplementary_Table1
Table S1: Cohort clinical details
Clinical variables	donor	patient	Number of patients
CMV mismatch	cmv+	cmv+	135
	cmv-	cmv+	70
	cmv+	cmv-	60
	cmv-	cmv-	133
Sex mismatch	Male	Male	145
	Female	Male	109
	Male	Female	67
	Female	Female	77
Donor-patient match	Related HLA-matched		286
	Related HLA-mismatched		56
	Unrelated HLA-matched		43
	Unrelated HLA-mismatched		16
Age (in years)	<10		46
	11-20		20
	21-30		54
	31-40		90
	41-50		97
	51-60		63
	61+		28
Race	Caucasian		219
	Asian or Pacific Islander		17
	Native American or Alaska Native		8
	African American		6
	Unknown racial group		47
Ethnicity	Hispanic or Latino		16
	Non-Hispanic or Latino		291
	Unknown ethnicity		90
Preparative regimen	Busulfan + Cyclophosphamide		112
	Total Body Irradiation >/=12.0Gy + Cyclophosphamide		188
	Total Body Irradiation >/=12.0Gy + Cyclophosphamide + Anti-thymocyte Globulin		32
	Busulfan + Cyclophosphamide + Anti-thymocyte Globulin		18
	Other High-Dose Total Body irradiation-based		23
	Other		28
Prophylaxis	Calcineurin-inhibitor only		30
	Calcineurin-inhibitor + methotrexate		283
	Calcineurin-inhibitor + Mycophenolate mofetil		20
	Calcineurin-inhibitor + Steroids		17
	Methotrexate only		12
	Other		39

### Sheet: Supplementary_Table2
family	group	cluster	name	cleft
A	class1	2	HLA-A0201	YFAMYGEKVAHTHVDTLYVRYHYYTWAVLAYTWY
A	class1	1	HLA-A0101	YFAMYQENMAHTDANTLYIIYRDYTWVARVYRGY
A	class1	2	HLA-A0205	YYAMYGEKVAHTHVDTLYLRYHYYTWAVWAYTWY
A	class1	2	HLA-A0206	YYAMYGEKVAHTHVDTLYVRYHYYTWAVLAYTWY
A	class1	1	HLA-A0301	YFAMYQENVAQTDVDTLYIIYRDYTWAELAYTWY
A	class1	1	HLA-A0302	YFAMYQENVAQTDVDTLYIIYRDYTWAVQAYTWY
A	class1	1	HLA-A1101	YYAMYQENVAQTDVDTLYIIYRDYTWAAQAYRWY
A	class1	3	HLA-A2301	YSAMYEEKVAHTDENIAYLMFHYYTWAVLAYTGY
A	class1	3	HLA-A2402	YSAMYEEKVAHTDENIAYLMFHYYTWAVQAYTGY
A	class1	5	HLA-A2501	YYAMYRNNVAHTDESIAYIRYQDYTWAEWAYRWY
A	class1	5	HLA-A2601	YYAMYRNNVAHTDANTLYIRYQDYTWAEWAYRWY
A	class1	4	HLA-A2901	YTAMYLQNVAQTDANTLYIMYRDYTWAVLAYTWY
A	class1	3	HLA-A2403	YSAMYEEKVAHTDENIAYLMFHYYTWAVQAYTWY
A	class1	0	HLA-A3001	YSAMYQENVAQTDVDTLYIIYEHYTWAWLAYTWY
A	class1	5	HLA-A6802	YYAMYRNNVAQTDVDTLYIRYHYYTWAVWAYTWY
A	class1	4	HLA-A2902	YTAMYLQNVAQTDANTLYIMYRDYTWAVLAYTWY
A	class1	5	HLA-A6601	YYAMYRNNVAQTDVDTLYIRYQDYTWAEWAYRWY
A	class1	5	HLA-A3401	YYAMYRNKVAQTDVDTLYIRYQDYTWAEWAYTWY
A	class1	4	HLA-A3303	YTAMYRNNVAHIDVDTLYIMYQDYTWAVLAYTWY
A	class1	1	HLA-A6801	YYAMYRNNVAQTDVDTLYIMYRDYTWAVWAYTWY
A	class1	0	HLA-A3201	YFAMYQENVAHTDESIAYIMYQDYTWAVLAYTWY
A	class1	4	HLA-A3101	YTAMYQENVAHIDVDTLYIMYQDYTWAVLAYTWY
A	class1	0	HLA-A3002	YSAMYQENVAHTDENTLYIIYEHYTWARLAYTWY
A	class1	4	HLA-A3301	YTAMYRNNVAHIDVDTLYIMYQDYTWAVLAYTWH
B	class1	1	HLA-B1402	YYSEYRNICTNTDESNLYLWYNFYTWAELAYTWH
B	class1	3	HLA-B5701	YYAMYGENMASTYENIAYIVYDSYTWAVLAYLWY
B	class1	1	HLA-B0702	YYSEYRNIYAQTDESNLYLSYDYYTWAERAYEWY
B	class1	1	HLA-B0705	YYSEYRNIYAQTDESNLYLSYNYYTWAERAYEWY
B	class1	1	HLA-B0801	YDSEYRNIFTNTDESNLYLSYNYYTWAVDAYTWY
B	class1	0	HLA-B1302	YYTMYREISTNTYENTAYWTYNLYTWAVLAYEWY
B	class1	1	HLA-B1401	YYSEYRNICTNTDESNLYLWYNFYTWAELAYTWH
B	class1	2	HLA-B1501	YYAMYREISTNTYESNLYLRYDSYTWAEWAYLWY
B	class1	3	HLA-B5801	YYATYGENMASTYENIAYIRYDSYTWAVLAYLWY
B	class1	2	HLA-B1507	YYAMYREISTNTYESNLYLSYDSYTWAEWAYLWY
B	class1	1	HLA-B5601	YYAEYRNIYAQTDESNLYWTYNLYTWAVLAYLWY
B	class1	1	HLA-B5501	YYAEYRNIYAQTDESNLYWTYNLYTWAELAYTWY
B	class1	2	HLA-B5301	YYATYRNIFTNTYENIAYIRYDSYTWAVLAYLWY
B	class1	4	HLA-B5201	YYATYREISTNTYENIAYWTYNYYTWAELAYLWH
B	class1	4	HLA-B5101	YYATYRNIFTNTYENIAYWTYNYYTWAELAYLWH
B	class1	2	HLA-B1503	YYSEYREISTNTYESNLYLRYDSYTWAELAYLWY
B	class1	0	HLA-B4901	YHTKYREISTNTYENIAYWRYNLYTWAELAYLWY
B	class1	5	HLA-B4801	YYSEYREISTNTYESNLYLSYNYYSLAVLAYEWY
B	class1	5	HLA-B4501	YHTKYREISTNTYESNLYWRYNLYTWAVDAYLSY
B	class1	0	HLA-B4403	YYTKYREISTNTYENTAYIRYDDYTWAVLAYLSY
B	class1	0	HLA-B4402	YYTKYREISTNTYENTAYIRYDDYTWAVDAYLSY
B	class1	5	HLA-B4102	YHTKYREISTNTYESNLYLSYNYYTWAVDAYTWY
B	class1	5	HLA-B4101	YHTKYREISTNTYESNLYWRYNYYTWAVDAYTWY
B	class1	5	HLA-B4006	YHTKYREISTNTYESNLYWTYNYYTWAVLAYEWY
B	class1	5	HLA-B4002	YHTKYREISTNTYESNLYLSYNYYTWAVLAYEWY
B	class1	5	HLA-B5001	YHTKYREISTNTYESNLYWRYNLYTWAELAYLWY
B	class1	1	HLA-B3906	YYSEYRNICTNTDESNLYWTYNFYTWAVLTYTWY
B	class1	5	HLA-B4001	YHTKYREISTNTYESNLYLRYNYYSLAVLAYEWY
B	class1	3	HLA-B1517	YYAMYRENMASTYENIAYLRYHDYTWAELAYLWY
B	class1	2	HLA-B1518	YYSEYRNICTNTYESNLYLRYDSYTWAELAYLWY
B	class1	2	HLA-B1801	YHSTYRNISTNTYESNLYLRYDSYTWAVLAYTWH
B	class1	2	HLA-B3501	YYATYRNIFTNTYESNLYIRYDSYTWAVLAYLWY
B	class1	2	HLA-B3502	YYATYRNIFTNTYESNLYIRYNYYTWAVLAYLWY
B	class1	1	HLA-B2705	YHTEYREICAKTDEDTLYLNYHDYTWAVLAYEWY
B	class1	2	HLA-B3508	YYATYRNIFTNTYESNLYIRYDSYTWAVRAYLWY
B	class1	5	HLA-B3701	YHSTYREISTNTYEDTLYIRSNFYTWAVDAYTWY
B	class1	2	HLA-B3801	YYSEYRNICTNTYENIAYLRYNFYTWAVLTYTWY
B	class1	2	HLA-B3802	YYSEYRNICTNTYENTAYLRYNFYTWAVLTYTWY
B	class1	1	HLA-B3901	YYSEYRNICTNTDESNLYLRYNFYTWAVLTYTWY
B	class1	2	HLA-B3503	YYATYRNIFTNTYESNLYIRYDFYTWAVLAYLWY
C	class1	5	HLA-C1502	YYAGYRENYRQTDVNKLYIRYDLYTWAELAYTWY
C	class1	5	HLA-C1505	YYAGYRENYRQTDVNKLYIRYDFYTWAELAYTWY
C	class1	2	HLA-C0704	YDSGYREKYRQADVSNLYFRYDFYTLAADAYTWY
C	class1	4	HLA-C1402	YSAGYREKYRQTDVSNLYLWFDSYTWAERAYTWY
C	class1	1	HLA-C1203	YYAGYREKYRQADVSNLYLWYDSYTWAEWAYTWY
C	class1	3	HLA-C1202	YYAGYREKYRQADVSNLYLRYDSYTWAEWAYTWY
C	class1	3	HLA-C0803	YYAGYREKYRQTDVSNLYLRYNFYTWATLAYTWY
C	class1	3	HLA-C0802	YYAGYREKYRQTDVSNLYLRYNFYTWAERAYTWY
C	class1	3	HLA-C0801	YYAGYREKYRQTDVSNLYLRYNFYTWATLAYTWY
C	class1	2	HLA-C0702	YDSGYREKYRQADVSNLYLRSDSYTLAALAYTWY
C	class1	3	HLA-C0302	YYAGYREKYRQTDVSNLYLRYDSYTWAELAYLWY
C	class1	1	HLA-C0602	YDSGYREKYRQADVNKLYLWYDSYTWAEWAYTWY
C	class1	5	HLA-C0501	YYAGYREKYRQTDVNKLYLRYNFYTWAERAYTWY
C	class1	5	HLA-C0401	YSAGYREKYRQADVNKLYLRFNFYTWAERAYTWY
C	class1	3	HLA-C0304	YYAGYREKYRQTDVSNLYIRYDYYTWAELAYLWY
C	class1	3	HLA-C0303	YYAGYREKYRQTDVSNLYIRYDYYTWAELAYLWY
C	class1	0	HLA-C0202	YYAGYREKYRQTDVNKLYLRYDSYTWAEWAYEWY
C	class1	4	HLA-C0102	YFSGYREKYRQTDVSNLYLWCDYYTWAERAYTWY
C	class1	5	HLA-C1701	YYAGYREKYRQADVNKLYIRYNFYSLAELAYEWY
C	class1	1	HLA-C1601	YYAGYREKYRQTDVSNLYLWYDSYTWAAQAYTWY
C	class1	2	HLA-C0701	YDSGYRENYRQADVSNLYLRYDSYTLAALAYTWY
C	class1	1	HLA-C1602	YYAGYREKYRQTDVNKLYLWYDSYTWAAQAYTWY
DP	class2	2	HLA-DPA10103-DPB10101	YAFFMFSGGAILNTLYGQFEYFAIEKVRVHLDVT
DP	class2	0	HLA-DPA10201-DPB11701	YAFFQFSGGAILNTLYLQFEYFDIEEVRMHLDVT
DP	class2	3	HLA-DPA10201-DPB10401	YAFFQFSGGAILNTLFGQFEYFAIEKVRMHLGMT
DP	class2	1	HLA-DPA10201-DPB10402	YAFFQFSGGAILNTLFGQFEYFDIEKVRMHLGMT
DP	class2	0	HLA-DPA10201-DPB11001	YAFFQFSGGAILNTLYLQFEYFDIEEVRVHLDVT
DP	class2	4	HLA-DPA10201-DPB110401	YAFFQFSGGAILNTLYLQFEYFDLEKVRVHLDVT
DP	class2	2	HLA-DPA10201-DPB11101	YAFFQFSGGAILNTLYLQFEYFALERVRMHLDVT
DP	class2	2	HLA-DPA10201-DPB11301	YAFFQFSGGAILNTLYLQFEYFAIEEVRIHLDVT
DP	class2	4	HLA-DPA10201-DPB11401	YAFFQFSGGAILNTLHLQFEYFDLEKVRVHLDVT
DP	class2	5	HLA-DPA10201-DPB11601	YAFFQFSGGAILNTLFGQFEYFDIEEVRMHLDVT
DP	class2	4	HLA-DPA10202-DPB110401	YMFFQFSGGAILNTLYLQFEYFDLEKVRVHLDVT
DP	class2	2	HLA-DPA10202-DPB10101	YMFFQFSGGAILNTLYGQFEYFAIEKVRVHLDVT
DP	class2	1	HLA-DPA10202-DPB10201	YMFFQFSGGAILNTLFGQFEYFDIEEVRMHLGMT
DP	class2	1	HLA-DPA10202-DPB10202	YMFFQFSGGAILNTLFGQFEYFEIEEVRMHLGMT
DP	class2	4	HLA-DPA10202-DPB10301	YMFFQFSGGAILNTLYLQFEYFDLEKVRVHLDVT
DP	class2	3	HLA-DPA10202-DPB10401	YMFFQFSGGAILNTLFGQFEYFAIEKVRMHLGMT
DP	class2	1	HLA-DPA10202-DPB10402	YMFFQFSGGAILNTLFGQFEYFDIEKVRMHLGMT
DP	class2	5	HLA-DPA10202-DPB10501	YMFFQFSGGAILNTLFGQFEYFEIEKVRMHLDVT
DP	class2	2	HLA-DPA10202-DPB11101	YMFFQFSGGAILNTLYLQFEYFALERVRMHLDVT
DP	class2	4	HLA-DPA10201-DPB10301	YAFFQFSGGAILNTLYLQFEYFDLEKVRVHLDVT
DP	class2	1	HLA-DPA10201-DPB10201	YAFFQFSGGAILNTLFGQFEYFDIEEVRMHLGMT
DP	class2	5	HLA-DPA10201-DPB10501	YAFFQFSGGAILNTLFGQFEYFEIEKVRMHLDVT
DP	class2	3	HLA-DPA10104-DPB11501	YAFFMFSGGAILNTLYGQFEYFALERVRMHLVMT
DP	class2	1	HLA-DPA10103-DPB10201	YAFFMFSGGAILNTLFGQFEYFDIEEVRMHLGMT
DP	class2	1	HLA-DPA10103-DPB10202	YAFFMFSGGAILNTLFGQFEYFEIEEVRMHLGMT
DP	class2	4	HLA-DPA10103-DPB10301	YAFFMFSGGAILNTLYLQFEYFDLEKVRVHLDVT
DP	class2	3	HLA-DPA10103-DPB10401	YAFFMFSGGAILNTLFGQFEYFAIEKVRMHLGMT
DP	class2	2	HLA-DPA10201-DPB10101	YAFFQFSGGAILNTLYGQFEYFAIEKVRVHLDVT
DP	class2	5	HLA-DPA10103-DPB10501	YAFFMFSGGAILNTLFGQFEYFEIEKVRMHLDVT
DP	class2	0	HLA-DPA10103-DPB10601	YAFFMFSGGAILNTLYLQFEYFDLEEVRMHLDVT
DP	class2	0	HLA-DPA10103-DPB11001	YAFFMFSGGAILNTLYLQFEYFDIEEVRVHLDVT
DP	class2	4	HLA-DPA10103-DPB110401	YAFFMFSGGAILNTLYLQFEYFDLEKVRVHLDVT
DP	class2	1	HLA-DPA10103-DPB10402	YAFFMFSGGAILNTLFGQFEYFDIEKVRMHLGMT
DP	class2	2	HLA-DPA10103-DPB11301	YAFFMFSGGAILNTLYLQFEYFAIEEVRIHLDVT
DP	class2	4	HLA-DPA10103-DPB11401	YAFFMFSGGAILNTLHLQFEYFDLEKVRVHLDVT
DP	class2	3	HLA-DPA10103-DPB11501	YAFFMFSGGAILNTLYGQFEYFALERVRMHLVMT
DP	class2	5	HLA-DPA10103-DPB11601	YAFFMFSGGAILNTLFGQFEYFDIEEVRMHLDVT
DP	class2	0	HLA-DPA10103-DPB11701	YAFFMFSGGAILNTLYLQFEYFDIEEVRMHLDVT
DP	class2	1	HLA-DPA10104-DPB10201	YAFFMFSGGAILNTLFGQFEYFDIEEVRMHLGMT
DP	class2	2	HLA-DPA10103-DPB11101	YAFFMFSGGAILNTLYLQFEYFALERVRMHLDVT
DP	class2	4	HLA-DPA10104-DPB10301	YAFFMFSGGAILNTLYLQFEYFDLEKVRVHLDVT
DQ	class2	3	HLA-DQA10401-DQB10603	YNYHQRXFATVTHILYFGLTHYDVGTETVHVAGI
DQ	class2	3	HLA-DQA10401-DQB10604	YNYHQRXFATVTHILYFGLTHYVVRTETVHVGGI
DQ	class2	5	HLA-DQA10501-DQB10201	YNYHQRXFATVLHSLYFGLSSFAIRKARVHLETT
DQ	class2	0	HLA-DQA10501-DQB10402	YNYHQRXFATVLHSLFFGGTYYDIEDSTVHLETT
DQ	class2	2	HLA-DQA10501-DQB10302	YNYHQRXFATVLHSLYFGLTYYAVRTETVHLETT
DQ	class2	2	HLA-DQA10501-DQB10303	YNYHQRXFATVLHSLYFGLTYYDVRTETVHLETT
DQ	class2	3	HLA-DQA10501-DQB10501	YNYHQRXFATVLHSLYFGGTHYVVGASRVHVAGI
DQ	class2	3	HLA-DQA10401-DQB10602	YNYHQRXFATVTHILFFGLTYYDVGTETVHVAGI
DQ	class2	2	HLA-DQA10501-DQB10301	YNYHQRXFATVLHSLYFAYTYYDVRTETVHLETT
DQ	class2	3	HLA-DQA10401-DQB10501	YNYHQRXFATVTHILYFGGTHYVVGASRVHVAGI
DQ	class2	4	HLA-DQA10101-DQB10201	CNYHEGGGARVAHIMYFGLSSFAIRKARVHLETT
DQ	class2	2	HLA-DQA10401-DQB10303	YNYHQRXFATVTHILYFGLTYYDVRTETVHLETT
DQ	class2	2	HLA-DQA10401-DQB10302	YNYHQRXFATVTHILYFGLTYYAVRTETVHLETT
DQ	class2	2	HLA-DQA10401-DQB10301	YNYHQRXFATVTHILYFAYTYYDVRTETVHLETT
DQ	class2	5	HLA-DQA10401-DQB10202	YNYHQRXFATVTHILYFGLSSFAIRKARVHLETT
DQ	class2	5	HLA-DQA10401-DQB10201	YNYHQRXFATVTHILYFGLSSFAIRKARVHLETT
DQ	class2	3	HLA-DQA10303-DQB10604	YNYHERRFATVLHIVYFGLTHYVVRTETVHVGGI
DQ	class2	3	HLA-DQA10303-DQB10603	YNYHERRFATVLHIVYFGLTHYDVGTETVHVAGI
DQ	class2	3	HLA-DQA10303-DQB10602	YNYHERRFATVLHIVFFGLTYYDVGTETVHVAGI
DQ	class2	3	HLA-DQA10303-DQB10501	YNYHERRFATVLHIVYFGGTHYVVGASRVHVAGI
DQ	class2	0	HLA-DQA10303-DQB10402	YNYHERRFATVLHIVFFGGTYYDIEDSTVHLETT
DQ	class2	0	HLA-DQA10401-DQB10402	YNYHQRXFATVTHILFFGGTYYDIEDSTVHLETT
DQ	class2	3	HLA-DQA10501-DQB10502	YNYHQRXFATVLHSLYFGGTHYSVGASRVHVAGI
DQ	class2	5	HLA-DQA10601-DQB10201	YNFHQRXFATVTHILYFGLSSFAIRKARVHLETT
DQ	class2	3	HLA-DQA10501-DQB10601	YNYHQRXFATVLHSLLFAYTYYDIRTETVHVAGI
DQ	class2	3	HLA-DQA10601-DQB10603	YNFHQRXFATVTHILYFGLTHYDVGTETVHVAGI
DQ	class2	3	HLA-DQA10601-DQB10502	YNFHQRXFATVTHILYFGGTHYSVGASRVHVAGI
DQ	class2	3	HLA-DQA10601-DQB10501	YNFHQRXFATVTHILYFGGTHYVVGASRVHVAGI
DQ	class2	0	HLA-DQA10601-DQB10402	YNFHQRXFATVTHILFFGGTYYDIEDSTVHLETT
DQ	class2	2	HLA-DQA10601-DQB10301	YNFHQRXFATVTHILYFAYTYYDVRTETVHLETT
DQ	class2	2	HLA-DQA10303-DQB10303	YNYHERRFATVLHIVYFGLTYYDVRTETVHLETT
DQ	class2	3	HLA-DQA10505-DQB10609	YNYHQRXFATVLHSLYFGLTYYVVRTETVHVGGI
DQ	class2	3	HLA-DQA10505-DQB10604	YNYHQRXFATVLHSLYFGLTHYVVRTETVHVGGI
DQ	class2	3	HLA-DQA10505-DQB10603	YNYHQRXFATVLHSLYFGLTHYDVGTETVHVAGI
DQ	class2	3	HLA-DQA10505-DQB10602	YNYHQRXFATVLHSLFFGLTYYDVGTETVHVAGI
DQ	class2	3	HLA-DQA10505-DQB10503	YNYHQRXFATVLHSLYFGGTHYDVGASRVHVAGI
DQ	class2	3	HLA-DQA10505-DQB10502	YNYHQRXFATVLHSLYFGGTHYSVGASRVHVAGI
DQ	class2	3	HLA-DQA10505-DQB10501	YNYHQRXFATVLHSLYFGGTHYVVGASRVHVAGI
DQ	class2	0	HLA-DQA10505-DQB10402	YNYHQRXFATVLHSLFFGGTYYDIEDSTVHLETT
DQ	class2	2	HLA-DQA10505-DQB10303	YNYHQRXFATVLHSLYFGLTYYDVRTETVHLETT
DQ	class2	2	HLA-DQA10505-DQB10302	YNYHQRXFATVLHSLYFGLTYYAVRTETVHLETT
DQ	class2	2	HLA-DQA10505-DQB10301	YNYHQRXFATVLHSLYFAYTYYDVRTETVHLETT
DQ	class2	5	HLA-DQA10505-DQB10202	YNYHQRXFATVLHSLYFGLSSFAIRKARVHLETT
DQ	class2	5	HLA-DQA10505-DQB10201	YNYHQRXFATVLHSLYFGLSSFAIRKARVHLETT
DQ	class2	3	HLA-DQA10501-DQB10609	YNYHQRXFATVLHSLYFGLTYYVVRTETVHVGGI
DQ	class2	3	HLA-DQA10501-DQB10604	YNYHQRXFATVLHSLYFGLTHYVVRTETVHVGGI
DQ	class2	3	HLA-DQA10501-DQB10603	YNYHQRXFATVLHSLYFGLTHYDVGTETVHVAGI
DQ	class2	3	HLA-DQA10501-DQB10602	YNYHQRXFATVLHSLFFGLTYYDVGTETVHVAGI
DQ	class2	3	HLA-DQA10501-DQB10503	YNYHQRXFATVLHSLYFGGTHYDVGASRVHVAGI
DQ	class2	2	HLA-DQA10303-DQB10302	YNYHERRFATVLHIVYFGLTYYAVRTETVHLETT
DQ	class2	5	HLA-DQA10501-DQB10202	YNYHQRXFATVLHSLYFGLSSFAIRKARVHLETT
DQ	class2	5	HLA-DQA10303-DQB10202	YNYHERRFATVLHIVYFGLSSFAIRKARVHLETT
DQ	class2	1	HLA-DQA10102-DQB10609	CNYHQGGGARVAHIMYFGLTYYVVRTETVHVGGI
DQ	class2	4	HLA-DQA10103-DQB10201	CNFHQGGGARVAHIMYFGLSSFAIRKARVHLETT
DQ	class2	4	HLA-DQA10103-DQB10202	CNFHQGGGARVAHIMYFGLSSFAIRKARVHLETT
DQ	class2	1	HLA-DQA10103-DQB10301	CNFHQGGGARVAHIMYFAYTYYDVRTETVHLETT
DQ	class2	1	HLA-DQA10103-DQB10302	CNFHQGGGARVAHIMYFGLTYYAVRTETVHLETT
DQ	class2	1	HLA-DQA10103-DQB10303	CNFHQGGGARVAHIMYFGLTYYDVRTETVHLETT
DQ	class2	1	HLA-DQA10103-DQB10305	CNFHQGGGARVAHIMYFGGTYYAVRTETVHLETT
DQ	class2	1	HLA-DQA10103-DQB10402	CNFHQGGGARVAHIMFFGGTYYDIEDSTVHLETT
DQ	class2	1	HLA-DQA10103-DQB10501	CNFHQGGGARVAHIMYFGGTHYVVGASRVHVAGI
DQ	class2	1	HLA-DQA10103-DQB10502	CNFHQGGGARVAHIMYFGGTHYSVGASRVHVAGI
DQ	class2	1	HLA-DQA10103-DQB10503	CNFHQGGGARVAHIMYFGGTHYDVGASRVHVAGI
DQ	class2	1	HLA-DQA10103-DQB10601	CNFHQGGGARVAHIMLFAYTYYDIRTETVHVAGI
DQ	class2	1	HLA-DQA10103-DQB10602	CNFHQGGGARVAHIMFFGLTYYDVGTETVHVAGI
DQ	class2	1	HLA-DQA10103-DQB10603	CNFHQGGGARVAHIMYFGLTHYDVGTETVHVAGI
DQ	class2	1	HLA-DQA10103-DQB10604	CNFHQGGGARVAHIMYFGLTHYVVRTETVHVGGI
DQ	class2	2	HLA-DQA10303-DQB10301	YNYHERRFATVLHIVYFAYTYYDVRTETVHLETT
DQ	class2	4	HLA-DQA10104-DQB10201	CNYHEGGGARVAHIMYFGLSSFAIRKARVHLETT
DQ	class2	4	HLA-DQA10104-DQB10202	CNYHEGGGARVAHIMYFGLSSFAIRKARVHLETT
DQ	class2	1	HLA-DQA10104-DQB10301	CNYHEGGGARVAHIMYFAYTYYDVRTETVHLETT
DQ	class2	1	HLA-DQA10102-DQB10604	CNYHQGGGARVAHIMYFGLTHYVVRTETVHVGGI
DQ	class2	1	HLA-DQA10104-DQB10302	CNYHEGGGARVAHIMYFGLTYYAVRTETVHLETT
DQ	class2	1	HLA-DQA10102-DQB10603	CNYHQGGGARVAHIMYFGLTHYDVGTETVHVAGI
DQ	class2	1	HLA-DQA10102-DQB10601	CNYHQGGGARVAHIMLFAYTYYDIRTETVHVAGI
DQ	class2	4	HLA-DQA10101-DQB10202	CNYHEGGGARVAHIMYFGLSSFAIRKARVHLETT
DQ	class2	1	HLA-DQA10101-DQB10301	CNYHEGGGARVAHIMYFAYTYYDVRTETVHLETT
DQ	class2	1	HLA-DQA10101-DQB10302	CNYHEGGGARVAHIMYFGLTYYAVRTETVHLETT
DQ	class2	1	HLA-DQA10101-DQB10303	CNYHEGGGARVAHIMYFGLTYYDVRTETVHLETT
DQ	class2	1	HLA-DQA10101-DQB10402	CNYHEGGGARVAHIMFFGGTYYDIEDSTVHLETT
DQ	class2	1	HLA-DQA10101-DQB10501	CNYHEGGGARVAHIMYFGGTHYVVGASRVHVAGI
DQ	class2	1	HLA-DQA10101-DQB10503	CNYHEGGGARVAHIMYFGGTHYDVGASRVHVAGI
DQ	class2	1	HLA-DQA10101-DQB10602	CNYHEGGGARVAHIMFFGLTYYDVGTETVHVAGI
DQ	class2	1	HLA-DQA10101-DQB10603	CNYHEGGGARVAHIMYFGLTHYDVGTETVHVAGI
DQ	class2	1	HLA-DQA10101-DQB10604	CNYHEGGGARVAHIMYFGLTHYVVRTETVHVGGI
DQ	class2	1	HLA-DQA10101-DQB10609	CNYHEGGGARVAHIMYFGLTYYVVRTETVHVGGI
DQ	class2	4	HLA-DQA10102-DQB10201	CNYHQGGGARVAHIMYFGLSSFAIRKARVHLETT
DQ	class2	4	HLA-DQA10102-DQB10202	CNYHQGGGARVAHIMYFGLSSFAIRKARVHLETT
DQ	class2	1	HLA-DQA10102-DQB10301	CNYHQGGGARVAHIMYFAYTYYDVRTETVHLETT
DQ	class2	1	HLA-DQA10102-DQB10302	CNYHQGGGARVAHIMYFGLTYYAVRTETVHLETT
DQ	class2	1	HLA-DQA10102-DQB10303	CNYHQGGGARVAHIMYFGLTYYDVRTETVHLETT
DQ	class2	1	HLA-DQA10102-DQB10402	CNYHQGGGARVAHIMFFGGTYYDIEDSTVHLETT
DQ	class2	1	HLA-DQA10102-DQB10501	CNYHQGGGARVAHIMYFGGTHYVVGASRVHVAGI
DQ	class2	1	HLA-DQA10102-DQB10502	CNYHQGGGARVAHIMYFGGTHYSVGASRVHVAGI
DQ	class2	1	HLA-DQA10102-DQB10602	CNYHQGGGARVAHIMFFGLTYYDVGTETVHVAGI
DQ	class2	1	HLA-DQA10104-DQB10501	CNYHEGGGARVAHIMYFGGTHYVVGASRVHVAGI
DQ	class2	3	HLA-DQA10201-DQB10604	YNFHERXFATVLHILYFGLTHYVVRTETVHVGGI
DQ	class2	1	HLA-DQA10104-DQB10603	CNYHEGGGARVAHIMYFGLTHYDVGTETVHVAGI
DQ	class2	2	HLA-DQA10301-DQB10301	YNYHERRFATVLHIVYFAYTYYDVRTETVHLETT
DQ	class2	5	HLA-DQA10301-DQB10202	YNYHERRFATVLHIVYFGLSSFAIRKARVHLETT
DQ	class2	5	HLA-DQA10301-DQB10201	YNYHERRFATVLHIVYFGLSSFAIRKARVHLETT
DQ	class2	3	HLA-DQA10201-DQB10609	YNFHERXFATVLHILYFGLTYYVVRTETVHVGGI
DQ	class2	3	HLA-DQA10201-DQB10603	YNFHERXFATVLHILYFGLTHYDVGTETVHVAGI
DQ	class2	3	HLA-DQA10201-DQB10602	YNFHERXFATVLHILFFGLTYYDVGTETVHVAGI
DQ	class2	3	HLA-DQA10201-DQB10601	YNFHERXFATVLHILLFAYTYYDIRTETVHVAGI
DQ	class2	3	HLA-DQA10201-DQB10503	YNFHERXFATVLHILYFGGTHYDVGASRVHVAGI
DQ	class2	2	HLA-DQA10301-DQB10302	YNYHERRFATVLHIVYFGLTYYAVRTETVHLETT
DQ	class2	3	HLA-DQA10201-DQB10502	YNFHERXFATVLHILYFGGTHYSVGASRVHVAGI
DQ	class2	0	HLA-DQA10201-DQB10402	YNFHERXFATVLHILFFGGTYYDIEDSTVHLETT
DQ	class2	2	HLA-DQA10201-DQB10305	YNFHERXFATVLHILYFGGTYYAVRTETVHLETT
DQ	class2	2	HLA-DQA10201-DQB10303	YNFHERXFATVLHILYFGLTYYDVRTETVHLETT
DQ	class2	2	HLA-DQA10201-DQB10302	YNFHERXFATVLHILYFGLTYYAVRTETVHLETT
DQ	class2	2	HLA-DQA10201-DQB10301	YNFHERXFATVLHILYFAYTYYDVRTETVHLETT
DQ	class2	5	HLA-DQA10201-DQB10202	YNFHERXFATVLHILYFGLSSFAIRKARVHLETT
DQ	class2	1	HLA-DQA10104-DQB10503	CNYHEGGGARVAHIMYFGGTHYDVGASRVHVAGI
DQ	class2	5	HLA-DQA10201-DQB10201	YNFHERXFATVLHILYFGLSSFAIRKARVHLETT
DQ	class2	3	HLA-DQA10201-DQB10501	YNFHERXFATVLHILYFGGTHYVVGASRVHVAGI
DQ	class2	2	HLA-DQA10301-DQB10303	YNYHERRFATVLHIVYFGLTYYDVRTETVHLETT
DQ	class2	2	HLA-DQA10301-DQB10305	YNYHERRFATVLHIVYFGGTYYAVRTETVHLETT
DQ	class2	0	HLA-DQA10301-DQB10402	YNYHERRFATVLHIVFFGGTYYDIEDSTVHLETT
DQ	class2	4	HLA-DQA10105-DQB10201	CNYHEGGGARVAHIMYFGLSSFAIRKARVHLETT
DQ	class2	4	HLA-DQA10105-DQB10202	CNYHEGGGARVAHIMYFGLSSFAIRKARVHLETT
DQ	class2	1	HLA-DQA10105-DQB10301	CNYHEGGGARVAHIMYFAYTYYDVRTETVHLETT
DQ	class2	5	HLA-DQA10303-DQB10201	YNYHERRFATVLHIVYFGLSSFAIRKARVHLETT
DQ	class2	3	HLA-DQA10302-DQB10604	YNYHERRFATVLHIVYFGLTHYVVRTETVHVGGI
DQ	class2	3	HLA-DQA10302-DQB10602	YNYHERRFATVLHIVFFGLTYYDVGTETVHVAGI
DQ	class2	0	HLA-DQA10302-DQB10402	YNYHERRFATVLHIVFFGGTYYDIEDSTVHLETT
DQ	class2	2	HLA-DQA10302-DQB10303	YNYHERRFATVLHIVYFGLTYYDVRTETVHLETT
DQ	class2	2	HLA-DQA10302-DQB10302	YNYHERRFATVLHIVYFGLTYYAVRTETVHLETT
DQ	class2	5	HLA-DQA10302-DQB10202	YNYHERRFATVLHIVYFGLSSFAIRKARVHLETT
DQ	class2	5	HLA-DQA10302-DQB10201	YNYHERRFATVLHIVYFGLSSFAIRKARVHLETT
DQ	class2	3	HLA-DQA10301-DQB10609	YNYHERRFATVLHIVYFGLTYYVVRTETVHVGGI
DQ	class2	3	HLA-DQA10301-DQB10604	YNYHERRFATVLHIVYFGLTHYVVRTETVHVGGI
DQ	class2	3	HLA-DQA10301-DQB10603	YNYHERRFATVLHIVYFGLTHYDVGTETVHVAGI
DQ	class2	3	HLA-DQA10301-DQB10602	YNYHERRFATVLHIVFFGLTYYDVGTETVHVAGI
DQ	class2	3	HLA-DQA10301-DQB10503	YNYHERRFATVLHIVYFGGTHYDVGASRVHVAGI
DQ	class2	1	HLA-DQA10105-DQB10402	CNYHEGGGARVAHIMFFGGTYYDIEDSTVHLETT
DQ	class2	3	HLA-DQA10301-DQB10502	YNYHERRFATVLHIVYFGGTHYSVGASRVHVAGI
DQ	class2	3	HLA-DQA10301-DQB10501	YNYHERRFATVLHIVYFGGTHYVVGASRVHVAGI
DQ	class2	1	HLA-DQA10105-DQB10501	CNYHEGGGARVAHIMYFGGTHYVVGASRVHVAGI
DQ	class2	1	HLA-DQA10105-DQB10602	CNYHEGGGARVAHIMFFGLTYYDVGTETVHVAGI
DRB	class2	5	DRB1_1601	QEFFIASGAAVDAIMWPRFDYYDFDRATYHVGFT
DRB	class2	5	DRB1_1503	QEFFIASGAAVDAIMWPRFDHFDIQAATYHVVFT
DRB	class2	3	DRB1_0804	QEFFIASGAAVDAIMESGFDYYDFDRLTYHVVFT
DRB	class2	3	DRB1_0803	QEFFIASGAAVDAIMESGFDYYSIDRLTYHVGFT
DRB	class2	3	DRB1_0801	QEFFIASGAAVDAIMESGFDYYSFDRLTYHVGFT
DRB	class2	1	DRB1_0701	QEFFIASGAAVDAIMWGYFELYVIDRQTVHVGFT
DRB	class2	2	DRB1_0408	QEFFIASGAAVDAIMEVHFDYYDLQRATYHVGFT
DRB	class2	2	DRB1_0407	QEFFIASGAAVDAIMEVHFDYYDLQRETYHVGFT
DRB	class2	2	DRB1_0405	QEFFIASGAAVDAIMEVHFDYYSLQRATYHVGFT
DRB	class2	2	DRB1_0404	QEFFIASGAAVDAIMEVHFDYYDLQRATYHVVFT
DRB	class2	2	DRB1_0403	QEFFIASGAAVDAIMEVHFDYYDLQRETYHVVFT
DRB	class2	2	DRB1_0402	QEFFIASGAAVDAIMEVHFDYYDIDEATYHVVFT
DRB	class2	2	DRB1_0401	QEFFIASGAAVDAIMEVHFDYYDLQKATYHVGFT
DRB	class2	0	DRB1_0301	QEFFIASGAAVDAIMESSYDYFDLQKRNYHVVFT
DRB	class2	1	DRB1_0103	QEFFIASGAAVDAIMWLFLECYDIDEATYHVGFT
DRB	class2	1	DRB1_0102	QEFFIASGAAVDAIMWLFLECYDLQRATYHAVFT
DRB	class2	1	DRB1_0101	QEFFIASGAAVDAIMWLFLECYDLQRATYHVGFT
DRB	class2	4	DRB1_0901	QEFFIASGAAVDAIMKDFYHGYVFRRETVHVGFT
DRB	class2	5	DRB1_1602	QEFFIASGAAVDAIMWPRFDYYDLDRATYHVGFT
DRB	class2	1	DRB1_1001	QEFFIASGAAVDAIMEVFLERYDLRRATYHVGFT
DRB	class2	3	DRB1_1102	QEFFIASGAAVDAIMESSFDYFDIDEATYHVVFT
DRB	class2	5	DRB1_1502	QEFFIASGAAVDAIMWPRFDYFDIQAATYHVGFT
DRB	class2	5	DRB1_1501	QEFFIASGAAVDAIMWPRFDYFDIQAATYHVVFT
DRB	class2	0	DRB1_1454	QEFFIASGAAVDAIMESSFDYYALRRETYHVVFT
DRB	class2	0	DRB1_1407	QEFFIASGAAVDAIMESSFDYYALRRETYHVGFT
DRB	class2	0	DRB1_1404	QEFFIASGAAVDAIMESGFDYYALRRETYHVVFT
DRB	class2	2	DRB1_1402	QEFFIASGAAVDAIMESSFEYYDLQRATYHVGFT
DRB	class2	0	DRB1_1401	QEFFIASGAAVDAIMESSFDYYALRRETYHVVFT
DRB	class2	3	DRB1_1305	QEFFIASGAAVDAIMESSFDYFDFDRATYHVGFT
DRB	class2	3	DRB1_1303	QEFFIASGAAVDAIMESSFDYYSIDKATYHVGFT
DRB	class2	3	DRB1_1302	QEFFIASGAAVDAIMESSFDYFDIDEATYHVGFT
DRB	class2	3	DRB1_1301	QEFFIASGAAVDAIMESSFDYFDIDEATYHVVFT
DRB	class2	0	DRB1_1202	QEFFIASGAAVDAIMESGLEHFVFDRATYHAVFT
DRB	class2	0	DRB1_1201	QEFFIASGAAVDAIMESGLEHFVIDRATYHAVFT
DRB	class2	3	DRB1_1104	QEFFIASGAAVDAIMESSFDYFDFDRATYHVVFT
DRB	class2	3	DRB1_1103	QEFFIASGAAVDAIMESSFDYFDFDEATYHVVFT
DRB	class2	3	DRB1_1101	QEFFIASGAAVDAIMESSFDYFDFDRATYHVGFT
DRB	class2	3	DRB1_0802	QEFFIASGAAVDAIMESGFDYYDFDRLTYHVGFT

### Sheet: Supplementary_Table3
Table S2: Viral group description
Virus Group	Virus name
herpes	Human herpesvirus 1
herpes	Human herpesvirus 2
herpes	Human herpesvirus 3
herpes	Human herpesvirus 4
herpes	Human herpesvirus 5
herpes	Human herpesvirus 6A
herpes	Human herpesvirus 6B
herpes	Human herpesvirus 7
herpes	Human herpesvirus 8
other_viruses	Aichivirus A
other_viruses	Dengue virus
other_viruses	Human parvovirus B19
other_viruses	Macacine herpesvirus 1
other_viruses	Mamastrovirus 1
other_viruses	Measles virus
other_viruses	Molluscum contagiosum virus
other_viruses	Orf virus
other_viruses	Papiine herpesvirus 2
other_viruses	Rabies virus
other_viruses	Ross River virus
other_viruses	Rubella virus
other_viruses	Torque teno virus
other_viruses	Venezuelan equine encephalitis virus
other_viruses	Human immunodeficiency virus 1
seasonal	Human respiratory syncytial virus
seasonal	Rhinovirus A
seasonal	Rhinovirus B
seasonal	Influenza A virus
seasonal	Influenza B virus
seasonal	Influenza C virus
seasonal	Human metapneumovirus
seasonal	Human parainfluenza virus 1
seasonal	Enterovirus A
seasonal	Enterovirus B
seasonal	Enterovirus C
seasonal	Enterovirus D
seasonal	Norwalk virus
seasonal	Rotavirus A
seasonal	Human parainfluenza virus 3
seasonal	Human parainfluenza virus 4
hepatitis	Hepatitis A virus
hepatitis	Hepatitis B virus
hepatitis	Hepatitis C virus
papillomavirus	Alphapapillomavirus 10
papillomavirus	Alphapapillomavirus 9
papillomavirus	Betacoronavirus 1
papillomavirus	Betapapillomavirus 1
papillomavirus	Betapapillomavirus 2
adenovirus	Human adenovirus A
adenovirus	Human adenovirus B
adenovirus	Human adenovirus C
adenovirus	Human adenovirus D
adenovirus	Human adenovirus E
adenovirus	Human adenovirus F
coronavirus	Human coronavirus HKU1
coronavirus	Human coronavirus NL63
pox	Cowpox virus
pox	Tanapox virus
pox	Vaccinia virus
pox	Variola virus

### Sheet: Supplementary_Table4
UniProt Proteome ID	Virus Name
UP000000360	Yellow fever virus (strain 17D vaccine) (YFV)
UP000000518	Hepatitis C virus (isolate H77)
UP000000938	Human cytomegalovirus (strain Merlin)
UP000001874	Human herpesvirus 2 (strain HG52)
UP000002241	Human immunodeficiency virus type 1 (isolate HXB2) (HIV-1)
UP000002500	Dengue virus type 1 (strain Nauru/West Pac/1974) (DENV-1)
UP000006624	Human parvovirus B19 (strain HV) (HPV B19)
UP000007209	Zaire ebolavirus (strain Mayinga-76) (ZEBOV)
UP000008591	Hepatitis B virus genotype C subtype ayr (HBV-C)
UP000009294	Human herpesvirus 1 (strain 17)
UP000096247	Influenza A virus (A/Netherlands/219/2003(H7N7))
UP000153037	Epstein-Barr virus (strain B95-8) (HHV-4)
UP000171868	Middle East respiratory syndrome-related coronavirus (MERS-CoV)
UP000464024	Severe acute respiratory syndrome coronavirus 2 (SARS-CoV-2)
